# UHRF1 Overexpression Generates Distinct Senescent States with Different Tp53 Dependencies

**DOI:** 10.1101/2025.11.26.690503

**Authors:** Elena Magnani, Charlene Chen, Filippo Macchi, Bhavani P Madakashira, Tijana Randic, Ian McBain, Kirsten C. Sadler

**Affiliations:** Program in Biology, NYU Abu Dhabi, PO Box 129188, Abu Dhabi, United Arab Emirates; Center for Genomics and Systems Biology, NYU Abu Dhabi, PO Box 129188, Abu Dhabi, United Arab Emirates

**Keywords:** Senescence/DNA methylation/tp53/zebrafish/preneoplastic/liver cancer

## Abstract

Senescence is a pleiotropic phenotype that alternatively suppresses or promotes cancer. The tumor suppressive roles are linked to clearance of damaged cells by the immune system, while cells with tumor promoting functions resist apoptosis, evade immune clearance and either persist and support the tumor microenvironment, or escape and proliferate. What generates these diverse populations is unclear. We investigated this in preneoplastic zebrafish livers where the epigenetic regulator, UHRF1, is overexpressed in hepatocytes. Double strand breaks, DNA methylation repatterning, retrotransposon expression, cell cycle withdrawal and activation of Atm and Tp53 dependent senescence were early responses to UHRF1 overexpression. This evolved to generate diverse populations of senescent cells, some which expressed immune and senescence signatures plus anti-apoptotic markers, and others co-expressed proliferative genes. The fate of these populations was dictated by UHRF1 levels and Tp53, as Tp53 loss enabled proliferation of cells with reduced UHRF1 expression but not in cells expressing high UHRF1. The senolytic Navitoclax targeted only a subset of senescent cells. Thus, the diversity of senescent cells driven by epigenetic changes can generate divergent outcomes.

**Short summary:** UHRF1 overexpression in zebrafish hepatocytes induces DNA damage leading to Atm–tp53–dependent senescence with UHRF1 levels dictating whether hepatocytes remain senescent, escape, or undergo senolytic elimination.
