## Supplemental Table S2 for "UHRF1 Overexpression Generates Distinct Senescent States with Different Tp53 Dependencies"

### Sheet: Sheet1
	Sequenced Reads	Mapping rate %	CpGs coverage >10X	% of CpGs covered in the genome	CpGs common to at least one samples per condition	hyper-methylated >0-25%	hyper-methylated >25%	hypo-methylated <-(0-25%)	hypo-methylated <-(25%)
WT_Sib1	26323874	0.285	1666033	0.0695	1562097	190576	90986	142626	93838
WT_Sib2	24931603	0.237	1522271	0.0635
WT_Sib3	24820006	0.183	1088668	0.0454
hUHRF1_Highs1	21688478	0.248	1415805	0.0591
hUHRF1_Highs2	23531526	0.269	1567350	0.0654
hUHRF1_Highs3	22469686	0.182	1256996	0.0524
